# The Drosophila EGF domain protein Uninflatable sets the switch between wrapping glia growth and axon wrapping instructed by Notch

**DOI:** 10.1101/2025.01.02.631076

**Authors:** Marie Baldenius, Steffen Kautzmann, Rita Kottmeier, Jaqueline Zipfel, Christian Klämbt

## Abstract

In the peripheral nervous system, sensory and motor axons are generally covered by wrapping glial cell processes. This neuron-glia interaction requires an intricate coordination of glial growth and differentiation. How this is controlled molecularly is largely unknown. At the example of Drosophila larval nerves, we show that glial growth, that occurs without any cell division, is initially triggered by the FGF-receptor tyrosine kinase Heartless (Htl). In a screen for genes acting downstream of activated FGF-receptor, we identified the large membrane protein Uninflatable (Uif), which supports the growth of excessive plasma membrane domains but does not support glial axon wrapping. Uif is also known to inhibit Notch. Surprisingly, we find that Notch signaling is required in postmitotic wrapping glia. While compromised *Notch* signaling results in a reduced wrapping efficiency, gain of *Notch* activity in wrapping glia leads to a hyperwrapping phenotype. Thus, Notch signaling is both necessary and sufficient for glial wrapping in Drosophila larvae. In addition, *Notch* suppresses both *uif* and *htl* function and thus stabilizes the switch between glial growth and glial axon wrapping. Given the general conservation of signaling mechanisms controlling glia development in mice and flies, similar mechanisms may act in the mammalian nervous system to control final glial differentiation.
