## Supplementary material for "The Drosophila EGF domain protein Uninflatable sets the switch between wrapping glia growth and axon wrapping instructed by Notch": Source data

### Sheet: Figure 6D
genotype	nerve	animal	number of axons	number of wrapped clusters	Wrapping Index
nrv2-Gal4/UAS-GFP dsRNA; R90C03-Gal80,UAS-CD8::mCherry/+	1	1	81	21	25.9259
	2		76	12	15.7895
	3		80	8	10
	4		81	12	14.8148
	5		79	17	21.519
	6		76	18	23.6842
	1	2	78	13	16.6667
	2		76	11	14.4737
	3		80	13	16.25
	4		79	11	13.9241
	1	3	81	16	19.7531
	2		76	12	15.7895
	3		75	9	12
	4		78	14	17.9487
	5		78	20	25.641
	6		78	24	30.7692
	1	4	78	12	15.3846
	2		78	16	20.5128
	3		76	13	17.1053
	4		81	12	14.8148
	5		76	9	11.8421
	6		76	16	21.0526
	7		82	16	19.5122
nrv2-Gal4/UAS-Notch dsRNA; R90C03-Gal80,UAS-CD8::mCherry	1	1	77	24	31.1688
/+	2		75	9	12
	3		76	16	21.0526
	4		76	6	7.89474
	5		74	12	16.2162
	6		75	9	12
	7		78	22	28.2051
	1	2	82	12	14.6341
	2		80	9	11.25
	3		76	8	10.5263
	4		77	8	10.3896
	5		76	8	10.5263
	6		76	8	10.5263
	7		76	7	9.21053
	8		79	22	27.8481
	1	3	80	17	21.25
	2		79	8	10.1266
	3		81	7	8.64198
	4		76	9	11.8421
	5		77	8	10.3896
	6		77	6	7.79221
	7		77	10	12.987
	8		76	13	17.1053
	9		78	7	8.97436
	1	4	82	12	14.6341
	2		80	11	13.75
	3		82	1	1.21951
	4		76	12	15.7895
	5		82	12	14.6341
	6		81	18	22.2222
	7		77	7	9.09091
	8		76	6	7.89474
	1	5	82	6	7.31707
	2		76	2	2.63158
	3		76	26	34.2105
	4		76	4	5.26316
	5		82	6	7.31707
	6		79	10	12.6582
	7		80	12	15
	8		76	14	18.4211
	9		76	10	13.1579
nrv2-Gal4/UAS-Notch ICD; R90C03-Gal80,UAS-CD8::mCherry/+	1	1	78	17	21.7949
	2		76	29	38.1579
	3		75	11	14.6667
	4		76	2	2.63158
	5		76	7	9.21053
	6		76	5	6.57895
	7		80	23	28.75
	8		76	21	27.6316
	1	2	79	15	18.9873
	2		78	22	28.2051
	3		79	36	45.5696
	1	3	76	32	42.1053
	2		80	32	40
	3		78	16	20.5128
	4		77	21	27.2727
	5		78	22	28.2051
	6		76	24	31.5789
	7		79	50	63.2911
	1	4	80	27	33.75
	2		77	25	32.4675
	3		76	5	6.57895
	4		76	9	11.8421
	5		78	35	44.8718
	6		76	11	14.4737
	7		79	17	21.519
	1	5	77	24	31.1688
	2		76	9	11.8421
	3		78	9	11.5385
	4		76	13	17.1053
	5		81	19	23.4568
	6		77	24	31.1688

### Sheet: Figure S3A
genotype	nerve	animal	number of axons	number of wrapped clusters	Wrapping Index
nrv2-Gal4/UAS-GFP dsRNA; R90C03-Gal80,UAS-CD8::mCherry/+	1	1	81	21	25.9259
	2		76	12	15.7895
	3		80	8	10
	4		81	12	14.8148
	5		79	17	21.519
	6		76	18	23.6842
	1	2	78	13	16.6667
	2		76	11	14.4737
	3		80	13	16.25
	4		79	11	13.9241
	1	3	81	16	19.7531
	2		76	12	15.7895
	3		75	9	12
	4		78	14	17.9487
	5		78	20	25.641
	6		78	24	30.7692
	1	4	78	12	15.3846
	2		78	16	20.5128
	3		76	13	17.1053
	4		81	12	14.8148
	5		76	9	11.8421
	6		76	16	21.0526
	7		82	16	19.5122
nrv2-Gal4/UAS-uif dsRNA; R90C03-Gal80,UAS-CD8::mCherry/+	1	1	79	3	3.79747
	2		81	5	6.17284
	3		76	4	5.26316
	4		79	4	5.06329
	5		78	2	2.5641
	6		76	1	1.31579
	1	2	79	9	11.3924
	2		76	1	1.31579
	3		77	4	5.19481
	4		79	8	10.1266
	5		77	7	9.09091
	1	3	81	1	1.23457
	2		80	1	1.25
	3		78	2	2.5641
	4		77	1	1.2987
	5		79	1	1.26582
	6		80	1	1.25
nrv2-Gal4/+; R90C03-Gal80,UAS-CD8::mCherry/UAS-uif::GFP	1	1	81	12	14.8148
	2		78	5	6.41026
	3		76	8	10.5263
	4		74	3	4.05405
	5		76	4	5.26316
	6		75	7	9.33333
	7		76	7	9.21053
	8		78	3	3.84615
	9		77	5	6.49351
	1	2	81	13	16.0494
	2		77	8	10.3896
	3		79	8	10.1266
	1	3	79	7	8.86076
	2		79	8	10.1266
	3		76	4	5.26316
	4		76	6	7.89474
	5		79	3	3.79747
	6		79	7	8.86076
	7		77	4	5.19481
	8		81	4	4.93827
nrv2-Gal4/UAS-mam dsRNA; R90C03-Gal80,UAS-CD8::mCherry/+	1	1	82	1	1.21951
	2		76	1	1.31579
	3		80	7	8.75
	4		76	6	7.89474
	5		76	5	6.57895
	6		77	1	1.2987
	7		82	5	6.09756
	8		82	6	7.31707
	9		82	8	9.7561
	1	2	76	2	2.63158
	2		81	5	6.17284
	3		78	7	8.97436
	4		80	5	6.25
	5		77	4	5.19481
	6		76	8	10.5263
	1	3	76	12	15.7895
	2		80	5	6.25
	3		80	6	7.5
	4	3	78	11	14.1026
	5		78	7	8.97436
nrv2-Gal4/UAS-Su(H) dsRNA; R90C03-Gal80,UAS-CD8::mCherry	1	1	82	6	7.31707
/+	2		82	11	13.4146
	3		78	5	6.41026
	4		79	6	7.59494
	5		82	1	1.21951
	1	2	82	6	7.31707
	2		77	5	6.49351
	3		78	6	7.69231
	4		76	3	3.94737
	5		77	4	5.19481
	6		76	7	9.21053
	1	3	82	7	8.53659
	2		82	4	4.87805
	3		78	8	10.2564
	4		77	3	3.8961
	5		77	6	7.79221
	6		77	3	3.8961
	7		81	8	9.87654
	8		78	5	6.41026
	9		79	6	7.59494
	1	4	82	13	15.8537
	2		81	8	9.87654
	3		79	6	7.59494
	4		76	11	14.4737
	5		77	3	3.8961
	6		77	1	1.2987
	7		76	5	6.57895
	8		81	8	9.87654

### Sheet: Figure S3B
genotype	nerve	animal	number of axons	number of wrapped clusters	Wrapping Index
nrv2-Gal4/UAS-GFP dsRNA; R90C03-Gal80,UAS-CD8::mCherry/+	1	1	77	12	0.155844
	2		74	6	0.0810811
	3		76	12	0.157895
	4		64	6	0.09375
	5		76	11	0.144737
	6		83	12	0.144578
	7		81	7	0.0864198
	8		77	20	0.25974
	1	2	83	9	0.108434
	2		74	9	0.121622
	3		80	8	0.1
	4		78	14	0.179487
	5		76	20	0.263158
	6		79	13	0.164557
	7		76	15	0.197368
	8		76	10	0.131579
	9		78	18	0.230769
	1	3	76	13	0.171053
	2		81	21	0.259259
	3		81	9	0.111111
	4		75	9	0.12
	5		75	8	0.106667
	6		79	12	0.151899
	7		83	14	0.168675
	8		77	10	0.12987
	1	4	76	11	0.144737
	2		82	15	0.182927
	3		82	5	0.0609756
	4		78	1	0.0128205
	5		76	24	0.315789
	6		76	8	0.105263
	7		76	12	0.157895
	8		81	16	0.197531
	9		79	10	0.126582
	10		82	18	0.219512
	1	5	86	30	0.348837
	2		80	14	0.175
	3		76	8	0.105263
	4		76	9	0.118421
	5		78	9	0.115385
	6		78	15	0.192308
	7		79	16	0.202532
	8		77	19	0.246753
nrv2-Gal4/UAS-cont dsRNA (VDRC28294); R90C03-Gal80,UAS-CD8::mCherry/+	1	1	81	7	0.0864198
	2		78	5	0.0641026
	3		73	2	0.0273973
	4		79	6	0.0759494
	5		77	6	0.0779221
	6		82	8	0.097561
	7		83	14	0.168675
	8		86	7	0.0813953
	9		78	4	0.0512821
	1	2	77	17	0.220779
	2		78	7	0.0897436
	3		78	1	0.0128205
	4		79	7	0.0886076
	5		77	9	0.116883
	6		77	3	0.038961
	7		82	10	0.121951
	8		78	7	0.0897436
	9		77	9	0.116883
	10		78	16	0.205128
	1	3	77	12	0.155844
	2		75	10	0.133333
	3		76	9	0.118421
	4		83	4	0.0481928
	5		79	8	0.101266
	6		78	8	0.102564
	7		76	13	0.171053
	8		78	8	0.102564
	9		76	8	0.105263
	10		70	11	0.157143
	1	4	77	14	0.181818
	2		81	13	0.160494
	3		80	25	0.3125
	4		75	8	0.106667
	5		73	11	0.150685
	6		73	11	0.150685
	7		80	26	0.325
	8		77	14	0.181818
	9		75	8	0.106667
	10		76	12	0.157895
	11		73	7	0.0958904
	1	5	77	9	0.116883
	2		76	12	0.157895
	3		72	7	0.0972222
	4		79	4	0.0506329
	5		79	12	0.151899
	6		79	13	0.164557
	7		76	11	0.144737
	8		73	8	0.109589
	9		79	25	0.316456
	10		71	3	0.0422535
nrv2-Gal4/UAS-cont dsRNA (VDRC40613); R90C03-Gal80,UAS-CD8::mCherry/+	1	1	81	13	0.160494
	2		82	8	0.097561
	3		80	10	0.125
	4		73	9	0.123288
	5		79	4	0.0506329
	6		73	7	0.0958904
	7		84	9	0.107143
	8		80	7	0.0875
	9		78	12	0.153846
	10		73	7	0.0958904
	1	2	75	21	0.28
	2		74	9	0.121622
	3		77	8	0.103896
	4		76	5	0.0657895
	5		75	13	0.173333
	6		76	5	0.0657895
	7		77	2	0.025974
	8		78	8	0.102564
	9		74	1	0.0135135
	10		78	6	0.0769231
	11		84	14	0.166667
	12		83	21	0.253012
	1	3	78	17	0.217949
	2		79	10	0.126582
	3		76	11	0.144737
	4		77	2	0.025974
	5		78	4	0.0512821
	6		78	8	0.102564
	7		82	9	0.109756
	8		76	8	0.105263
	9		82	16	0.195122
	10		77	5	0.0649351
	1	4	77	17	0.220779
	2		76	18	0.236842
	3		80	6	0.075
	4		73	12	0.164384
	5		75	9	0.12
	6		80	12	0.15
	7		78	10	0.128205
	8		79	9	0.113924
	9		75	34	0.453333
	10		83	11	0.13253
	1	5	79	13	0.164557
	2		79	5	0.0632911
	3		75	6	0.08
	4		74	6	0.0810811
	5		81	3	0.037037
	6		80	7	0.0875
	7		80	9	0.1125
	8		80	16	0.2
	9		77	10	0.12987
	10		80	13	0.1625

### Sheet: Figure S8
genotype	nerve	animal	number of axons	number of wrapped clusters	Wrapping Index
nSyb-Gal4/UAS-tdTomato; UAS-Cas9	1	1	82	11	13.4146
	2		80	18	22.5
	3		75	11	14.6667
	4		75	11	14.6667
	5		83	5	6.0241
	6		75	6	8
	7		85	8	9.41176
	8		77	12	15.5844
	9		72	9	12.5
	10		85	14	16.4706
	1	2	83	15	18.0723
	2		83	9	10.8434
	3		82	10	12.1951
	4		77	9	11.6883
	5		77	3	3.8961
	6		86	4	4.65116
	7		77	15	19.4805
	8		83	12	14.4578
	9		86	10	11.6279
	10		82	10	12.1951
	1	3	85	12	14.1176
	2		86	15	17.4419
	3		80	10	12.5
	4		77	6	7.79221
	5		80	5	6.25
	6		81	4	4.93827
	7		78	11	14.1026
	8		80	9	11.25
	9		84	9	10.7143
	10		84	9	10.7143
nSyb-Gal4/UAS-tdTomato; UAS-Cas9/ Dl sgRNA (Bl 83095)	1	1	81	15	18.5185
	2		81	13	16.0494
	3		77	10	12.987
	4		83	6	7.22892
	5		80	10	12.5
	6		76	6	7.89474
	7		83	11	13.253
	8		81	12	14.8148
	9		83	10	12.0482
	10		80	18	22.5
	1	2	82	19	23.1707
	2		80	12	15
	3		78	8	10.2564
	4		78	10	12.8205
	5		79	5	6.32911
	6		82	16	19.5122
	7		86	4	4.65116
	8		82	9	10.9756
	9		82	16	19.5122
	10		82	10	12.1951
	1	3	80	15	18.75
	2		78	7	8.97436
	3		84	16	19.0476
	4		76	10	13.1579
	5		82	1	1.21951
	6		81	10	12.3457
	7		78	12	15.3846
	8		77	8	10.3896
	9		81	19	23.4568
nSyb-Gal4/UAS-tdTomato; UAS-Cas9/ Ser sgRNA (Bl 84169)	1	1	80	24	30
	2		81	12	14.8148
	3		78	10	12.8205
	4		79	12	15.1899
	5		76	2	2.63158
	6		80	10	12.5
	7		80	11	13.75
	8		78	10	12.8205
	9		81	8	9.87654
	10		85	30	35.2941
	1	2	81	7	8.64198
	2		83	10	12.0482
	3		83	10	12.0482
	4		80	13	16.25
	5		79	6	7.59494
	6		76	1	1.31579
	7		79	10	12.6582
	8		79	12	15.1899
	9		81	11	13.5802
	10		84	18	21.4286
	1	3	83	11	13.253
	2		74	11	14.8649
	3		76	12	15.7895
	4		78	8	10.2564
	5		73	6	8.21918
	6		73	8	10.9589
	7		81	10	12.3457
	8		79	11	13.9241
	9		83	10	12.0482
	10		76	5	6.57895
